# Peptide Scanning of SARS-CoV and SARS-CoV-2 Spike Protein Subunit 1 Reveals Potential Additional Receptor Binding Sites

**DOI:** 10.1101/2021.08.16.456470

**Authors:** Weilin Lin, Jannatul Rafeya, Vanessa Roschewitz, David Smith, Adrian Keller, Yixin Zhang

## Abstract

The binding of SARS-CoV and SARS-CoV-2 to the ACE2 receptor on human cells is mediated by the spike protein subunit 1 (S1) on the virus surfaces, while the receptor binding domains (RBDs) of S1 are the major determinants for the interaction with ACE2 and dominant targets of neutralizing antibodies. However, at the virus-host interface, additional biomolecular interactions, although being relatively weak in affinity and low in specificity, could also contribute to viral attachment and play important roles in gain- or loss-of-function mutations. In this work, we performed a peptide scanning of the S1 domains of SARS-CoV and SARS-CoV-2 by synthesizing 972 16-mer native and mutated peptide fragments using a high throughput *in situ* array synthesis technology. By probing the array using fluorescently labelled ACE2, a number of previously unknown potential receptor binding sites of S1 have been revealed. 20 peptides were synthesized using solid phase peptide synthesis, in order to validate and quantify their binding to ACE2. Four ACE2-binding peptides were selected, to investigate whether they can be assembled through a biotinylated peptide/neutravidin system to achieve high affinity to ACE2. A number of constructs exhibited high affinity to ACE2 with K_d_ values of pM to low nM.
