## Supplementary material for "Peptide Scanning of SARS-CoV and SARS-CoV-2 Spike Protein Subunit 1 Reveals Potential Additional Receptor Binding Sites": peptide sequence summary

### Sheet: Figure 1
Figure 1C, SARS-CoV
	1	2	3	4	5	6	7	8	9	10	11	12	13	14	15	16	17
a	RCTTFDDVQAPNYTQH	TTFDDVQAPNYTQHTS	FDDVQAPNYTQHTSSM	DVQAPNYTQHTSSMRG	QAPNYTQHTSSMRGVY	PNYTQHTSSMRGVYYP	YTQHTSSMRGVYYPDE	QHTSSMRGVYYPDEIF	TSSMRGVYYPDEIFRS	SMRGVYYPDEIFRSDT	RGVYYPDEIFRSDTLY	VYYPDEIFRSDTLYLT	YPDEIFRSDTLYLTQD	DEIFRSDTLYLTQDLF	IFRSDTLYLTQDLFLP	RSDTLYLTQDLFLPFY	DTLYLTQDLFLPFYSN
b	LYLTQDLFLPFYSNVT	LTQDLFLPFYSNVTGF	QDLFLPFYSNVTGFHT	LFLPFYSNVTGFHTIN	LPFYSNVTGFHTINHT	FYSNVTGFHTINHTFG	SNVTGFHTINHTFGNP	VTGFHTINHTFGNPVI	GFHTINHTFGNPVIPF	HTINHTFGNPVIPFKD	INHTFGNPVIPFKDGI	HTFGNPVIPFKDGIYF	FGNPVIPFKDGIYFAA	NPVIPFKDGIYFAATE	VIPFKDGIYFAATEKS	PFKDGIYFAATEKSNV	KDGIYFAATEKSNVVR
c	GIYFAATEKSNVVRGW	YFAATEKSNVVRGWVF	AATEKSNVVRGWVFGS	TEKSNVVRGWVFGSTM	KSNVVRGWVFGSTMNN	NVVRGWVFGSTMNNKS	VRGWVFGSTMNNKSQS	GWVFGSTMNNKSQSVI	VFGSTMNNKSQSVIII	GSTMNNKSQSVIIINN	TMNNKSQSVIIINNST	NNKSQSVIIINNSTNV	KSQSVIIINNSTNVVI	QSVIIINNSTNVVIRA	VIIINNSTNVVIRACN	IINNSTNVVIRACNFE	NNSTNVVIRACNFELC
d	STNVVIRACNFELCDN	NVVIRACNFELCDNPF	VIRACNFELCDNPFFA	RACNFELCDNPFFAVS	CNFELCDNPFFAVSKP	FELCDNPFFAVSKPMG	LCDNPFFAVSKPMGTQ	DNPFFAVSKPMGTQTH	PFFAVSKPMGTQTHTM	FAVSKPMGTQTHTMIF	VSKPMGTQTHTMIFDN	KPMGTQTHTMIFDNAF	MGTQTHTMIFDNAFNC	TQTHTMIFDNAFNCTF	THTMIFDNAFNCTFEY	TMIFDNAFNCTFEYIS	IFDNAFNCTFEYISDA
e	DNAFNCTFEYISDAFS	AFNCTFEYISDAFSLD	NCTFEYISDAFSLDVS	TFEYISDAFSLDVSEK	EYISDAFSLDVSEKSG	ISDAFSLDVSEKSGNF	DAFSLDVSEKSGNFKH	FSLDVSEKSGNFKHLR	LDVSEKSGNFKHLREF	VSEKSGNFKHLREFVF	EKSGNFKHLREFVFKN	SGNFKHLREFVFKNKD	NFKHLREFVFKNKDGF	KHLREFVFKNKDGFLY	LREFVFKNKDGFLYVY	EFVFKNKDGFLYVYKG	VFKNKDGFLYVYKGYQ
f	KNKDGFLYVYKGYQPI	KDGFLYVYKGYQPIDV	GFLYVYKGYQPIDVVR	LYVYKGYQPIDVVRDL	VYKGYQPIDVVRDLPS	KGYQPIDVVRDLPSGF	YQPIDVVRDLPSGFNT	PIDVVRDLPSGFNTLK	DVVRDLPSGFNTLKPI	VRDLPSGFNTLKPIFK	DLPSGFNTLKPIFKLP	PSGFNTLKPIFKLPLG	GFNTLKPIFKLPLGIN	NTLKPIFKLPLGINIT	LKPIFKLPLGINITNF	PIFKLPLGINITNFRA	FKLPLGINITNFRAIL
g	LPLGINITNFRAILTA	LGINITNFRAILTAFS	INITNFRAILTAFSPA	ITNFRAILTAFSPAQD	NFRAILTAFSPAQDIW	RAILTAFSPAQDIWGT	ILTAFSPAQDIWGTSA	TAFSPAQDIWGTSAAA	FSPAQDIWGTSAAAYF	PAQDIWGTSAAAYFVG	QDIWGTSAAAYFVGYL	IWGTSAAAYFVGYLKP	GTSAAAYFVGYLKPTT	SAAAYFVGYLKPTTFM	AAYFVGYLKPTTFMLK	YFVGYLKPTTFMLKYD	VGYLKPTTFMLKYDEN
h	YLKPTTFMLKYDENGT	KPTTFMLKYDENGTIT	TTFMLKYDENGTITDA	FMLKYDENGTITDAVD	LKYDENGTITDAVDCS	YDENGTITDAVDCSQN	ENGTITDAVDCSQNPL	GTITDAVDCSQNPLAE	ITDAVDCSQNPLAELK	DAVDCSQNPLAELKCS	VDCSQNPLAELKCSVK	CSQNPLAELKCSVKSF	QNPLAELKCSVKSFEI	PLAELKCSVKSFEIDK	AELKCSVKSFEIDKGI	LKCSVKSFEIDKGIYQ	CSVKSFEIDKGIYQTS
i	VKSFEIDKGIYQTSNF	SFEIDKGIYQTSNFRV	EIDKGIYQTSNFRVVP	DKGIYQTSNFRVVPSG	GIYQTSNFRVVPSGDV	YQTSNFRVVPSGDVVR	TSNFRVVPSGDVVRFP	NFRVVPSGDVVRFPNI	RVVPSGDVVRFPNITN	VPSGDVVRFPNITNLC	SGDVVRFPNITNLCPF	DVVRFPNITNLCPFGE	VRFPNITNLCPFGEVF	FPNITNLCPFGEVFNA	NITNLCPFGEVFNATK	TNLCPFGEVFNATKFP	LCPFGEVFNATKFPSV
j	PFGEVFNATKFPSVYA	GEVFNATKFPSVYAWE	VFNATKFPSVYAWERK	NATKFPSVYAWERKKI	TKFPSVYAWERKKISN	FPSVYAWERKKISNCV	SVYAWERKKISNCVAD	YAWERKKISNCVADYS	WERKKISNCVADYSVL	RKKISNCVADYSVLYN	KISNCVADYSVLYNST	SNCVADYSVLYNSTFF	CVADYSVLYNSTFFST	ADYSVLYNSTFFSTFK	YSVLYNSTFFSTFKCY	VLYNSTFFSTFKCYGV	YNSTFFSTFKCYGVSA
k	STFFSTFKCYGVSATK	FFSTFKCYGVSATKLN	STFKCYGVSATKLNDL	FKCYGVSATKLNDLCF	CYGVSATKLNDLCFSN	GVSATKLNDLCFSNVY	SATKLNDLCFSNVYAD	TKLNDLCFSNVYADSF	LNDLCFSNVYADSFVV	DLCFSNVYADSFVVKG	CFSNVYADSFVVKGDD	SNVYADSFVVKGDDVR	VYADSFVVKGDDVRQI	ADSFVVKGDDVRQIAP	SFVVKGDDVRQIAPGQ	VVKGDDVRQIAPGQTG	KGDDVRQIAPGQTGVI
l	DDVRQIAPGQTGVIAD	VRQIAPGQTGVIADYN	QIAPGQTGVIADYNYK	APGQTGVIADYNYKLP	GQTGVIADYNYKLPDD	TGVIADYNYKLPDDFM	VIADYNYKLPDDFMGC	ADYNYKLPDDFMGCVL	YNYKLPDDFMGCVLAW	YKLPDDFMGCVLAWNT	LPDDFMGCVLAWNTRN	DDFMGCVLAWNTRNID	FMGCVLAWNTRNIDAT	GCVLAWNTRNIDATST	VLAWNTRNIDATSTGN	AWNTRNIDATSTGNYN	NTRNIDATSTGNYNYK
m	RNIDATSTGNYNYKYR	IDATSTGNYNYKYRYL	ATSTGNYNYKYRYLRH	STGNYNYKYRYLRHGK	GNYNYKYRYLRHGKLR	YNYKYRYLRHGKLRPF	YKYRYLRHGKLRPFER	YRYLRHGKLRPFERDI	YLRHGKLRPFERDISN	RHGKLRPFERDISNVP	GKLRPFERDISNVPFS	LRPFERDISNVPFSPD	PFERDISNVPFSPDGK	ERDISNVPFSPDGKPC	DISNVPFSPDGKPCTP	SNVPFSPDGKPCTPPA	VPFSPDGKPCTPPALN
n	FSPDGKPCTPPALNCY	PDGKPCTPPALNCYWP	GKPCTPPALNCYWPLN	PCTPPALNCYWPLNDY	TPPALNCYWPLNDYGF	PALNCYWPLNDYGFYT	LNCYWPLNDYGFYTTT	CYWPLNDYGFYTTTGI	WPLNDYGFYTTTGIGY	LNDYGFYTTTGIGYQP	DYGFYTTTGIGYQPYR	GFYTTTGIGYQPYRVV	YTTTGIGYQPYRVVVL	TTGIGYQPYRVVVLSF	GIGYQPYRVVVLSFEL	GYQPYRVVVLSFELLN	QPYRVVVLSFELLNAP
o	YRVVVLSFELLNAPAT	VVVLSFELLNAPATVC	VLSFELLNAPATVCGP	SFELLNAPATVCGPKL	ELLNAPATVCGPKLST	LNAPATVCGPKLSTDL	APATVCGPKLSTDLIK	ATVCGPKLSTDLIKNQ	VCGPKLSTDLIKNQCV	GPKLSTDLIKNQCVNF	KLSTDLIKNQCVNFNF	STDLIKNQCVNFNFNG	DLIKNQCVNFNFNGLT	IKNQCVNFNFNGLTGT	NQCVNFNFNGLTGTGV	CVNFNFNGLTGTGVLT	NFNFNGLTGTGVLTPS
p	NFNGLTGTGVLTPSSK	NGLTGTGVLTPSSKRF	LTGTGVLTPSSKRFQP	GTGVLTPSSKRFQPFQ	GVLTPSSKRFQPFQQF	LTPSSKRFQPFQQFGR	PSSKRFQPFQQFGRDV	SKRFQPFQQFGRDVSD	RFQPFQQFGRDVSDFT	QPFQQFGRDVSDFTDS	FQQFGRDVSDFTDSVR	QFGRDVSDFTDSVRDP	GRDVSDFTDSVRDPKT	DVSDFTDSVRDPKTSE	SDFTDSVRDPKTSEIL	FTDSVRDPKTSEILDI	DSVRDPKTSEILDISP
q	VRDPKTSEILDISPCA	DPKTSEILDISPCAFG	KTSEILDISPCAFGGV	SEILDISPCAFGGVSV	ILDISPCAFGGVSVIT	DISPCAFGGVSVITPG	SPCAFGGVSVITPGTN	CAFGGVSVITPGTNAS	FGGVSVITPGTNASSE	GVSVITPGTNASSEVA	SVITPGTNASSEVAVL	ITPGTNASSEVAVLYQ	PGTNASSEVAVLYQDV	TNASSEVAVLYQDVNC	ASSEVAVLYQDVNCTD	SEVAVLYQDVNCTDVS	VAVLYQDVNCTDVSTA
r	VLYQDVNCTDVSTAIH	YQDVNCTDVSTAIHAD	DVNCTDVSTAIHADQL	NCTDVSTAIHADQLTP	TDVSTAIHADQLTPAW	VSTAIHADQLTPAWRI	TAIHADQLTPAWRIYS	IHADQLTPAWRIYSTG	ADQLTPAWRIYSTGNN	QLTPAWRIYSTGNNVF	TPAWRIYSTGNNVFQT	AWRIYSTGNNVFQTQA	RIYSTGNNVFQTQAGC	YSTGNNVFQTQAGCLI	TGNNVFQTQAGCLIGA	NNVFQTQAGCLIGAEH	VFQTQAGCLIGAEHVD
s	QTQAGCLIGAEHVDTS	QAGCLIGAEHVDTSYE	GCLIGAEHVDTSYECD	LIGAEHVDTSYECDIP	GAEHVDTSYECDIPIG	EHVDTSYECDIPIGAG	VDTSYECDIPIGAGIC	TSYECDIPIGAGICAS	YECDIPIGAGICASYH	CDIPIGAGICASYHTV	IPIGAGICASYHTVSL	IGAGICASYHTVSLLR	AGICASYHTVSLLRST
Figure 1D, SARS-CoV-2
	1	2	3	4	5	6	7	8	9	10	11	12	13	14	15	16	17
A	QCVNLTTRTQLPPAYT	VNLTTRTQLPPAYTNS	LTTRTQLPPAYTNSFT	TRTQLPPAYTNSFTRG	TQLPPAYTNSFTRGVY	LPPAYTNSFTRGVYYP	PAYTNSFTRGVYYPDK	YTNSFTRGVYYPDKVF	NSFTRGVYYPDKVFRS	FTRGVYYPDKVFRSSV	RGVYYPDKVFRSSVLH	VYYPDKVFRSSVLHST	YPDKVFRSSVLHSTQD	DKVFRSSVLHSTQDLF	VFRSSVLHSTQDLFLP	RSSVLHSTQDLFLPFF	SVLHSTQDLFLPFFSN
B	LHSTQDLFLPFFSNVT	STQDLFLPFFSNVTWF	QDLFLPFFSNVTWFHA	LFLPFFSNVTWFHAIH	LPFFSNVTWFHAIHVS	FFSNVTWFHAIHVSGT	SNVTWFHAIHVSGTNG	VTWFHAIHVSGTNGTK	WFHAIHVSGTNGTKRF	HAIHVSGTNGTKRFDN	IHVSGTNGTKRFDNPV	VSGTNGTKRFDNPVLP	GTNGTKRFDNPVLPFN	NGTKRFDNPVLPFNDG	TKRFDNPVLPFNDGVY	RFDNPVLPFNDGVYFA	DNPVLPFNDGVYFAST
C	PVLPFNDGVYFASTEK	LPFNDGVYFASTEKSN	FNDGVYFASTEKSNII	DGVYFASTEKSNIIRG	VYFASTEKSNIIRGWI	FASTEKSNIIRGWIFG	STEKSNIIRGWIFGTT	EKSNIIRGWIFGTTLD	SNIIRGWIFGTTLDSK	IIRGWIFGTTLDSKTQ	RGWIFGTTLDSKTQSL	WIFGTTLDSKTQSLLI	FGTTLDSKTQSLLIVN	TTLDSKTQSLLIVNNA	LDSKTQSLLIVNNATN	SKTQSLLIVNNATNVV	TQSLLIVNNATNVVIK
D	SLLIVNNATNVVIKVC	LIVNNATNVVIKVCEF	VNNATNVVIKVCEFQF	NATNVVIKVCEFQFCN	TNVVIKVCEFQFCNDP	VVIKVCEFQFCNDPFL	IKVCEFQFCNDPFLGV	VCEFQFCNDPFLGVYY	EFQFCNDPFLGVYYHK	QFCNDPFLGVYYHKNN	CNDPFLGVYYHKNNKS	DPFLGVYYHKNNKSWM	FLGVYYHKNNKSWMES	GVYYHKNNKSWMESEF	YYHKNNKSWMESEFRV	HKNNKSWMESEFRVYS	NNKSWMESEFRVYSSA
E	KSWMESEFRVYSSANN	WMESEFRVYSSANNCT	ESEFRVYSSANNCTFE	EFRVYSSANNCTFEYV	RVYSSANNCTFEYVSQ	YSSANNCTFEYVSQPF	SANNCTFEYVSQPFLM	NNCTFEYVSQPFLMDL	CTFEYVSQPFLMDLEG	FEYVSQPFLMDLEGKQ	YVSQPFLMDLEGKQGN	SQPFLMDLEGKQGNFK	PFLMDLEGKQGNFKNL	LMDLEGKQGNFKNLRE	DLEGKQGNFKNLREFV	EGKQGNFKNLREFVFK	KQGNFKNLREFVFKNI
F	GNFKNLREFVFKNIDG	FKNLREFVFKNIDGYF	NLREFVFKNIDGYFKI	REFVFKNIDGYFKIYS	FVFKNIDGYFKIYSKH	FKNIDGYFKIYSKHTP	NIDGYFKIYSKHTPIN	DGYFKIYSKHTPINLV	YFKIYSKHTPINLVRD	KIYSKHTPINLVRDLP	YSKHTPINLVRDLPQG	KHTPINLVRDLPQGFS	TPINLVRDLPQGFSAL	INLVRDLPQGFSALEP	LVRDLPQGFSALEPLV	RDLPQGFSALEPLVDL	LPQGFSALEPLVDLPI
G	QGFSALEPLVDLPIGI	FSALEPLVDLPIGINI	ALEPLVDLPIGINITR	EPLVDLPIGINITRFQ	LVDLPIGINITRFQTL	DLPIGINITRFQTLLA	PIGINITRFQTLLALH	GINITRFQTLLALHRS	NITRFQTLLALHRSYL	TRFQTLLALHRSYLTP	FQTLLALHRSYLTPGD	TLLALHRSYLTPGDSS	LALHRSYLTPGDSSSG	LHRSYLTPGDSSSGWT	RSYLTPGDSSSGWTAG	YLTPGDSSSGWTAGAA	TPGDSSSGWTAGAAAY
H	GDSSSGWTAGAAAYYV	SSSGWTAGAAAYYVGY	SGWTAGAAAYYVGYLQ	WTAGAAAYYVGYLQPR	AGAAAYYVGYLQPRTF	AAAYYVGYLQPRTFLL	AYYVGYLQPRTFLLKY	YVGYLQPRTFLLKYNE	GYLQPRTFLLKYNENG	LQPRTFLLKYNENGTI	PRTFLLKYNENGTITD	TFLLKYNENGTITDAV	LLKYNENGTITDAVDC	KYNENGTITDAVDCAL	NENGTITDAVDCALDP	NGTITDAVDCALDPLS	TITDAVDCALDPLSET
I	TDAVDCALDPLSETKC	AVDCALDPLSETKCTL	DCALDPLSETKCTLKS	ALDPLSETKCTLKSFT	DPLSETKCTLKSFTVE	LSETKCTLKSFTVEKG	ETKCTLKSFTVEKGIY	KCTLKSFTVEKGIYQT	TLKSFTVEKGIYQTSN	KSFTVEKGIYQTSNFR	FTVEKGIYQTSNFRVQ	VEKGIYQTSNFRVQPT	KGIYQTSNFRVQPTES	IYQTSNFRVQPTESIV	QTSNFRVQPTESIVRF	SNFRVQPTESIVRFPN	FRVQPTESIVRFPNIT
J	VQPTESIVRFPNITNL	PTESIVRFPNITNLCP	ESIVRFPNITNLCPFG	IVRFPNITNLCPFGEV	RFPNITNLCPFGEVFN	PNITNLCPFGEVFNAT	ITNLCPFGEVFNATRF	NLCPFGEVFNATRFAS	CPFGEVFNATRFASVY	FGEVFNATRFASVYAW	EVFNATRFASVYAWNR	FNATRFASVYAWNRKR	ATRFASVYAWNRKRIS	RFASVYAWNRKRISNC	ASVYAWNRKRISNCVA	VYAWNRKRISNCVADY	AWNRKRISNCVADYSV
K	NRKRISNCVADYSVLY	KRISNCVADYSVLYNS	ISNCVADYSVLYNSAS	NCVADYSVLYNSASFS	VADYSVLYNSASFSTF	DYSVLYNSASFSTFKC	SVLYNSASFSTFKCYG	LYNSASFSTFKCYGVS	NSASFSTFKCYGVSPT	ASFSTFKCYGVSPTKL	FSTFKCYGVSPTKLND	TFKCYGVSPTKLNDLC	KCYGVSPTKLNDLCFT	YGVSPTKLNDLCFTNV	VSPTKLNDLCFTNVYA	PTKLNDLCFTNVYADS	KLNDLCFTNVYADSFV
L	NDLCFTNVYADSFVIR	LCFTNVYADSFVIRGD	FTNVYADSFVIRGDEV	NVYADSFVIRGDEVRQ	YADSFVIRGDEVRQIA	DSFVIRGDEVRQIAPG	FVIRGDEVRQIAPGQT	IRGDEVRQIAPGQTGK	GDEVRQIAPGQTGKIA	EVRQIAPGQTGKIADY	RQIAPGQTGKIADYNY	IAPGQTGKIADYNYKL	PGQTGKIADYNYKLPD	QTGKIADYNYKLPDDF	GKIADYNYKLPDDFTG	IADYNYKLPDDFTGCV	DYNYKLPDDFTGCVIA
M	NYKLPDDFTGCVIAWN	KLPDDFTGCVIAWNSN	PDDFTGCVIAWNSNNL	DFTGCVIAWNSNNLDS	TGCVIAWNSNNLDSKV	CVIAWNSNNLDSKVGG	IAWNSNNLDSKVGGNY	WNSNNLDSKVGGNYNY	SNNLDSKVGGNYNYLY	NLDSKVGGNYNYLYRL	DSKVGGNYNYLYRLFR	KVGGNYNYLYRLFRKS	GGNYNYLYRLFRKSNL	NYNYLYRLFRKSNLKP	NYLYRLFRKSNLKPFE	LYRLFRKSNLKPFERD	RLFRKSNLKPFERDIS
N	FRKSNLKPFERDISTE	KSNLKPFERDISTEIY	NLKPFERDISTEIYQA	KPFERDISTEIYQAGS	FERDISTEIYQAGSTP	RDISTEIYQAGSTPCN	ISTEIYQAGSTPCNGV	TEIYQAGSTPCNGVEG	IYQAGSTPCNGVEGFN	QAGSTPCNGVEGFNCY	GSTPCNGVEGFNCYFP	TPCNGVEGFNCYFPLQ	CNGVEGFNCYFPLQSY	GVEGFNCYFPLQSYGF	EGFNCYFPLQSYGFQP	FNCYFPLQSYGFQPTN	CYFPLQSYGFQPTNGV
O	FPLQSYGFQPTNGVGY	LQSYGFQPTNGVGYQP	SYGFQPTNGVGYQPYR	GFQPTNGVGYQPYRVV	QPTNGVGYQPYRVVVL	TNGVGYQPYRVVVLSF	GVGYQPYRVVVLSFEL	GYQPYRVVVLSFELLH	QPYRVVVLSFELLHAP	YRVVVLSFELLHAPAT	VVVLSFELLHAPATVC	VLSFELLHAPATVCGP	SFELLHAPATVCGPKK	ELLHAPATVCGPKKST	LHAPATVCGPKKSTNL	APATVCGPKKSTNLVK	ATVCGPKKSTNLVKNK
P	VCGPKKSTNLVKNKCV	GPKKSTNLVKNKCVNF	KKSTNLVKNKCVNFNF	STNLVKNKCVNFNFNG	NLVKNKCVNFNFNGLT	VKNKCVNFNFNGLTGT	NKCVNFNFNGLTGTGV	CVNFNFNGLTGTGVLT	NFNFNGLTGTGVLTES	NFNGLTGTGVLTESNK	NGLTGTGVLTESNKKF	LTGTGVLTESNKKFLP	GTGVLTESNKKFLPFQ	GVLTESNKKFLPFQQF	LTESNKKFLPFQQFGR	ESNKKFLPFQQFGRDI	NKKFLPFQQFGRDIAD
Q	KFLPFQQFGRDIADTT	LPFQQFGRDIADTTDA	FQQFGRDIADTTDAVR	QFGRDIADTTDAVRDP	GRDIADTTDAVRDPQT	DIADTTDAVRDPQTLE	ADTTDAVRDPQTLEIL	TTDAVRDPQTLEILDI	DAVRDPQTLEILDITP	VRDPQTLEILDITPCS	DPQTLEILDITPCSFG	QTLEILDITPCSFGGV	LEILDITPCSFGGVSV	ILDITPCSFGGVSVIT	DITPCSFGGVSVITPG	TPCSFGGVSVITPGTN	CSFGGVSVITPGTNTS
R	FGGVSVITPGTNTSNQ	GVSVITPGTNTSNQVA	SVITPGTNTSNQVAVL	ITPGTNTSNQVAVLYQ	PGTNTSNQVAVLYQDV	TNTSNQVAVLYQDVNC	TSNQVAVLYQDVNCTE	NQVAVLYQDVNCTEVP	VAVLYQDVNCTEVPVA	VLYQDVNCTEVPVAIH	YQDVNCTEVPVAIHAD	DVNCTEVPVAIHADQL	NCTEVPVAIHADQLTP	TEVPVAIHADQLTPTW	VPVAIHADQLTPTWRV	VAIHADQLTPTWRVYS	IHADQLTPTWRVYSTG
S	ADQLTPTWRVYSTGSN	QLTPTWRVYSTGSNVF	TPTWRVYSTGSNVFQT	TWRVYSTGSNVFQTRA	RVYSTGSNVFQTRAGC	YSTGSNVFQTRAGCLI	TGSNVFQTRAGCLIGA	SNVFQTRAGCLIGAEH	VFQTRAGCLIGAEHVN	QTRAGCLIGAEHVNNS	RAGCLIGAEHVNNSYE	GCLIGAEHVNNSYECD	LIGAEHVNNSYECDIP	GAEHVNNSYECDIPIG	EHVNNSYECDIPIGAG	VNNSYECDIPIGAGIC	NSYECDIPIGAGICAS
T	YECDIPIGAGICASYQ	CDIPIGAGICASYQTQ	IPIGAGICASYQTQTN	IGAGICASYQTQTNSP	AGICASYQTQTNSPRR	ICASYQTQTNSPRRAR	ASYQTQTNSPRRARSVAS	YQTQTNSPRRARSVAS	TQTNSPRRARSVASQS	TNSPRRARSVASQSII	SPRRARSVASQSIIAY

### Sheet: Figure 4
Mutants summary
L18F
T19R
T20N
P26S
A67V
Δ69/70
D80A
D80G
T95I
D138Y
G142D
Δ144
W152C
E154K
Δ156
Δ157
F157S
R158G
R190S
D215G
Δ241/242/243
D253G
K417T
K417N
L452R
S477N
T478K
E484K
E484Q
S494P
N501Y
F565L
A570D
D614G
H655Y
Q677H
P681R
P681H
L18F, T20N, P26S
A67V, Δ69/70
Δ144, F157S
S477N, E484K
E484K, S494P
